# Targeting Enhanced Digestibility: Prioritizing Low Pith Lignification to Complement low p-Coumaric Acid content as environmental stress intensity increase

**DOI:** 10.1101/2024.04.12.589230

**Authors:** Oscar Main, Ana López-Malvar, Florence Meunier, Sophie Guillaume, Marie-Pierre Jacquemot, Paul-Louis Lopez-Marnet, Charlène Barotin, Anne Marmagne, Laurent Cézard, Sébastien Fargier, Sébastien Rey, Pierre Larsonneau, Nathalie Mangel, Anthony Uijttewaal, Matthieu Reymond, Sylvie Coursol, Valérie Méchin

**Affiliations:** Université Paris Saclay, INRAE, AgroParisTech, Institute Jean-Pierre Bourgin for Plant Sciences (IJPB), 78000, Versailles, France; IATE, University of Montpellier, INRAE, Institut Agro, Montpellier, France; Facultad de Biología, Departamento de Biología Vegetal y Ciencias del Suelo, Agrobiología Ambiental, Calidad de Suelos y Plantas, Universidad de Vigo, As Lagoas Marcosende, 36310 Vigo, Spain, Unidad Asociada a la Misión Biológica de Galicia (CSIC); Unité Expérimentale DiaScope, INRAE, Mauguio, France; Unité de Recherche Pluridisciplinaire, Prairies, Plantes Fourragères, INRAE, Lusignan, France; ARVALIS – Institut du végétal, Station expérimentale, Baziège, France; ARVALIS – Institut du végétal, Station expérimentale, Boigneville, France; ARVALIS – Institut du végétal, Station expérimentale de La Jaillière, Loireauxence, France; INRAE, UMR AGAP Institute, F-34398 Montpellier, France; UMR AGAP Institute, University of Montpellier, CIRAD, INRAE, Institut Agro, Montpellier, France

**Keywords:** cell wall digestibility, drought, forage maize, *p*-coumaric acid content, lignin content, structure, composition and distribution, stress index, yield

## Abstract

**CONTEXT OR PROBLEM:** Forage maize is a central pillar of dairy cow feeding in France, directly influencing milk production. Drought significantly affects both maize yield and digestibility, which are both key parameters required for hybrid registration purposes.

**OBJECTIVE OR RESEARCH QUESTION:** Research on maize inbred lines has revealed droughts’ notable effect on dry matter and cell wall digestibilities due to changes in cell wall composition, directly impacting forage quality. No such studies have been performed on forage maize hybrids however, which are the main seed type used in the agricultural sector. In this paper, we aimed to understand the impact of water and heat stress on forage maize digestibility, and to uncover the factors controlling it.

**METHODS:** We grew a range of modern forage maize hybrids for two years under four different controlled water stress modalities. These plants were agronomically, biochemically and histologically assayed, allowing us to perform a multiscale analysis to determine the traits responsible for variations in digestibility.

**RESULTS:** By establishing a comprehensive heat and water stress index, we classified the environmental conditions. We demonstrated that under severe stress, ear production decreases significantly, but dry matter digestibility can be maintained through increased cell wall digestibility. This boost in cell wall digestibility was due to a reduction in *p*-hydroxycinnamic acid content and changes in lignin distribution, while lignin content and structure remained stable. The significant impact of lignin distribution on cell wall digestibility increased with the severity of the stress, reaching an extreme threshold where biochemical parameters solely account for digestibility variations.

**CONCLUSION AND IMPLICATIONS:** To improve maize digestibility, it will be necessary to better understand how the reduction in carbon flux under stress affects *p*-hydroxycinnamic acid levels without greatly impacting lignin content. Finally, our work suggests that the inclusion of moderate stress conditions in future maize breeding programs will be necessary to better adapt forage maize hybrids to climate change.
