## Supplementary material for "Targeting Enhanced Digestibility: Prioritizing Low Pith Lignification to Complement low p-Coumaric Acid content as environmental stress intensity increase": supp tables

### Sheet: Table S1
Table S1: Main climatic and maintenance data related to the eight different conditions studied.
1Total quantity from sowing to harvest; 2Average temperature or humidity from sowing to harvest; 3Estimated Penman evapotranspiration; 4Modified growing degree days (6-30 base) from sowing to harvest.
Year		Growth condition and harvest stage	Precipitation1	Irrigation1	Temperature2	Relative humidity2	ETPP3	MGDD4-harvest
	Location		(mm)	(mm)	(°C)	(%)	(mm)	(degree days)
2021	Mauguio	Water Deficit (WD)	113.5	251	22.2	61.7	630	1733
	Mauguio	Water Deficit 1 (WD1)	113.5	346	22.2	61.7	630	1733
	Mauguio	Well Watered (WW)	113.5	613	22.2	61.7	630	1733
	Versailles	Rain Water (RW)	359.5	0	16.8	76.9	473	1540
2022	Mauguio	Water Deficit (WD)	116	238.5	23.8	57.7	635	1799
	Mauguio	Water Deficit 1 (WD1)	116	284.5	23.8	57.7	635	1799
	Mauguio	Well Watered (WW)	116	529	23.8	57.7	635	1799
	Versailles	Rain Water (RW)	171	232	18.5	67.2	499	1502

### Sheet: Table S2
Table S2: Varieties used in various growing conditions at Mauguio and Versailles during 2021 and 2022. MGDD data was obtained from the different breeding companies.
Variety information
Variety	Alphacode	Company	Precocity group	Type of variety	MGDD - flowering	MGDD - harvest
					(modified growing degree days)	(modified growing degree days)
DKC3697	A	Dekalb (Bayer)	S1	Simple flint-dent	850-860	1450-1470
ES BOND	B	Euralis Semences (Lidea)	S1	Simple flint-dent	840	1470
FIGARO	C	Semences de France (KWS)	S1	Simple flint-dent	840-855	1440-1460
LG30275	E	LG Semences (Limagrain)	S1	Simple flint-dent	865	1497
LG31259	F	LG Semences (Limagrain)	S1	Simple flint-dent	865	1460
LG31280	G	LG Semences (Limagrain)	S1	Simple flint-dent	855	1500
MALLORY	H	Advanta Seeds (Limagrain)	S0	Simple flint	na	1440-1470
MAS 16B	I	MAS Seeds (Maïsadour Semences)	S1	Simple flint-dent	835	1410
P8666	J	Pioneer Semences (Pioneer Hi-Bred)	S1	Simple dent	900	1450
SMARTBOXX	L	RAGT Semences (Syngenta)	S1	Simple flint	860-880	1470-1490
SY FERONIA	M	Syngenta France	S1	Simple flint-dent	900	1495-1510

### Sheet: Table S3
Table S3: ANOVA analysis of all traits studied across conditions is provided, along with the model and sgnificance levels. C: condition; c: column; r: row; V: variety; VC: interaction between V and C. Significance levels : P>0.05 NS; P<0.1 .; P<0.05 *; P<0.01 **; P<0.001 ***.
				Factors
Trait type	Trait	Unit	Retained model	Variety		Condition		Interaction (VC)
Agronomy	DM content	%DM	V+C+(VC)+r	3.9317e-15	***	2.41047e-109	***	6.4003e-13	***
	Yield	ton DM/ha	V+C+(VC)+C/c+r	1.5524e-12	***	1.43255e-124	***	1.3861e-18	***
	Internode length	cm	V+C+(VC)+C/c+r	2.7172e-45	***	1.6283e-203	***	3.69997e-27	***
	Plant height	cm	V+C+(VC)+C/c+r	9.18333e-32	***	1.6885e-230	***	3.0618e-22	***
	Ear insertion height	cm	V+C+(VC)+C/c+r	9.07888e-19	***	5.29168e-127	***	2.37516e-30	***
	ASI	MGDD	V+C+(VC)+C/c+r	1.00631e-06	***	8.9369e-60	***	3.19259e-12	***
Digestibility	DM digestibility	%DM	V+C+(VC)+C/c+r	1.38131e-14	***	5.57893e-43	***	1.16182e-14	***
	Digestible yield	ton DM/ha	V+C+(VC)+C/c+r	4.09126e-10	***	9.89298e-107	***	4.88993e-17	***
	CW content	%DM	V+C+(VC)+C/c+r	9.87365e-10	***	3.69351e-53	***	3.41766e-14	***
	CW digestibility	%CWR	V+C+(VC)+C/c+r	3.84311e-21	***	8.9677e-46	***	4.17986e-20	***
Lignin content	Lignin content	%CWR	V+C+(VC)+C/c+r	8.78454e-20	***	9.00433e-76	***	1.47456e-10	***
Lignin structure	H subunit content	µmol/g ABL	V+C+(VC)	4.3056e-38	***	1.1653e-07	***	NA	NS
	G subunit content	µmol/g ABL	V+C+(VC)	5.5276e-38	***	3.1839e-05	***	NA	NS
	S subunit content	µmol/g ABL	V+C+(VC)	1.92895e-15	***	1.1174e-05	***	NA	NS
	β04 yield	µmol/g ABL	V+C+(VC)	4.31666e-24	***	0.000223483	***	NA	NS
	S/G subunit ratio	no unit	V+C+(VC)	3.52639e-51	***	2.05433e-09	***	NA	NS
Lignin composition	PCest content	mg/g CWR	V+C+(VC)+C/c+r	3.11407e-23	***	1.60877e-77	***	7.17822e-13	***
	Feest content	mg/g CWR	V+C+(VC)+C/c+r	9.3321e-07	***	2.77429e-23	***	9.87432e-32	***
	Feeth content	mg/g CWR	V+C+(VC)+C/c	0.000148586	***	9.42076e-12	***	3.68143e-12	***
	S-PC	% of S	V+C+(VC)	8.44395e-24	***	2.23813e-55	***	NA	NS
Lignin distribution	Low lignified tissues	%ICS	V+C+(VC)	1.18019e-45	***	4.21856e-27	***	0.000521197	***
	Lignified tissues	%ICS	V+C+(VC)+C/c	8.74804e-46	***	3.75805e-27	***	7.72734e-05	***
	Stem surface	Pixels	V+C+(VC)+C/c	5.30619e-12	***	9.27083e-37	***	7.19628e-07	***
Epidermal tissues	ETF measured	%ICS	V+C+(VC)+r	3.39729e-08	***	3.12905e-35	***	1.88406e-06	***
	ET1	%ICS	V+C+(VC)	0.0369987	*	0.0136979	*	0.0357389	*
	ET2	%ICS	V+C+(VC)+r	2.60022e-08	***	1.96846e-39	***	3.33007e-06	***
Rind tissues	Rind tissues	%ICS	V+C+(VC)+r	1.8743e-11	***	5.21624e-15	***	0.00700343	**
	DRT measured	%ICS	C	0.137625	NS	0.00125033	**	0.817436	NS
	LRT measured	%ICS	V+C+(VC)	1.94747e-13	***	5.83378e-93	***	0.000494124	***
	DRT calculated	%ICS	V+C+(VC)	2.1568e-12	***	1.77965e-72	***	0.00382807	**
	DRT1	%ICS	V+C	0.000140192	***	3.68867e-12	***	0.79662	NS
	DRT2	%ICS	V+C	2.58623e-23	***	1.73262e-13	***	0.0776152	.
	DRT3	%ICS	V+C+(VC)+r	1.30159e-11	***	1.96497e-31	***	0.0075622	**
	DRT4	%ICS	V+C+(VC)	2.61241e-20	***	1.00115e-50	***	7.71366e-07	***
	DRT5	%ICS	V+C+(VC)	0.00025648	***	9.03922e-20	***	6.18534e-06	***
	DRT6	%ICS	V+C+(VC)+C/c+r	2.73505e-06	***	8.17864e-41	***	0.0146329	*
	DRT7	%ICS	V+C+(VC)	1.4292e-14	***	8.02271e-48	***	1.2013e-06	***
	DRT8	%ICS	V+C+(VC)	4.00586e-08	***	3.25992e-76	***	3.80741e-11	***
	DRT9	%ICS	V+C+(VC)	3.95965e-11	***	1.89418e-162	***	8.82796e-08	***
	LRT calculated	%ICS	V+C+(VC)	1.39696e-16	***	5.66441e-127	***	1.56497e-07	***
	LRT1	%ICS	+C/c	0.181169	NS	4.50922e-56	***	0.00425896	**
	LRT2	%ICS	V+C+(VC)+C/c	0.00141046	**	2.26767e-66	***	2.82965e-09	***
	LRT3	%ICS	V+C+(VC)	6.84771e-12	***	4.88346e-59	***	3.03132e-09	***
	LRT4	%ICS	V+C+(VC)	6.00971e-17	***	8.54698e-72	***	6.74801e-07	***
	LRT5	%ICS	V+C+(VC)+C/c	3.25854e-12	***	1.01974e-137	***	2.16832e-06	***
	LRT6	%ICS	V+C+(VC)	1.97798e-05	***	3.42673e-22	***	0.0162818	*
	LRT7	%ICS	V+C+(VC)	0.0167485	*	2.89016e-21	***	0.010354	*
	LRT8	%ICS	V+C+(VC)	1.77168e-06	***	8.08402e-91	***	1.0325e-08	***
	LRT9	%ICS	V+C+(VC)	1.08935e-06	***	1.60726e-50	***	0.000793559	***
Pith tissues	MT measured	%ICS	V+C+r	4.72905e-09	***	1.148e-25	***	0.0772836	.
	MT1	%ICS	V+C+(VC)+C/c	7.15467e-34	***	3.84755e-31	***	8.23724e-09	***
	MT2	%ICS	V+C+(VC)	1.74972e-37	***	2.15149e-39	***	6.86916e-06	***
	MT3	%ICS	V+C+(VC)	1.19876e-09	***	2.67091e-76	***	8.41979e-07	***
	MT4	%ICS	V+C+(VC)	2.42374e-46	***	1.60196e-41	***	2.73671e-05	***
	MT5	%ICS	V+C+(VC)+C/c	2.68793e-25	***	6.59183e-72	***	3.22436e-05	***
	MT6	%ICS	C	0.27735	NS	0.00111236	**	0.114228	NS
	MT7	%ICS	V+C	0.00390038	**	4.10863e-18	***	0.510812	NS
	MT8	%ICS	C+r	0.151231	NS	1.59923e-05	***	0.0121131	*
	MT9	%ICS	C	0.132236	NS	8.79956e-15	***	0.0215815	*
	MT2a	%ICS	V+C+(VC)	4.58835e-24	***	1.32085e-52	***	9.12549e-06	***
	MT2b	%ICS	V+C+(VC)	2.79231e-38	***	1.63143e-37	***	2.53961e-11	***
	MT5a	%ICS	V+C+(VC)+C/c	1.61468e-21	***	5.38452e-61	***	9.22332e-15	***
	MT5b	%ICS	V+C+(VC)	3.85972e-26	***	4.1486e-71	***	2.43768e-13	***
	MT1a	%ICS	V+C+(VC)	2.21907e-20	***	1.21441e-23	***	1.82496e-07	***
	MT1b	%ICS	V+C+(VC)+C/c	8.4776e-22	***	6.55482e-33	***	3.07313e-15	***
	MT4a	%ICS	V+C+(VC)	5.66054e-22	***	1.32258e-19	***	1.39731e-08	***
	MT4b	%ICS	V+C+(VC)	1.8008e-38	***	2.21933e-43	***	3.83197e-07	***
Bundle tissues	BT measured	%ICS	V+C+(VC)+r	4.66603e-06	***	5.32454e-70	***	0.000537588	***
	BT1	%ICS	V+C+(VC)	4.36266e-18	***	7.83513e-52	***	4.56483e-15	***
	BT2	%ICS	V+C	2.56601e-05	***	9.86054e-99	***	0.0543407	.
	BT3	%ICS	V+C+(VC)+r	1.40337e-06	***	2.88936e-30	***	7.19782e-07	***
	BT4	%ICS	V+C+(VC)	3.56382e-12	***	6.93877e-29	***	9.2983e-06	***
	BT5	%ICS	V+C+(VC)	4.50605e-05	***	1.41626e-56	***	0.000596073	***
Combined histological tissues sums	All red tissues	%ICS	V+C+(VC)+C/c	9.38205e-39	***	6.4526e-20	***	0.000598704	***
	All blue tissues	%ICS	V+C+(VC)	3.45545e-39	***	4.95289e-22	***	0.00106083	**
	Highly digestible blue tissues	%ICS	V+C+(VC)	7.72604e-39	***	1.54784e-47	***	7.71015e-10	***
	Digestible blue tissues	%ICS	V+C+(VC)+r	2.46286e-15	***	5.35848e-30	***	5.40441e-07	***
	Highly indigestible red tissues	%ICS	V+C+(VC)	6.86709e-19	***	9.9771e-18	***	7.66168e-07	***
	Indigestible red tisues	%ICS	V+C+(VC)	2.90932e-24	***	5.59149e-19	***	1.35798e-10	***
Combined histological tissues	MT1, 4	%ICS	V+C+(VC)+C/c	2.40299e-39	***	1.38982e-20	***	0.000423082	***
	DRT2, 4, 5, 7, 8, 9	%ICS	V+C+(VC)	2.39532e-11	***	3.2902e-73	***	5.20724e-07	***
	LRT2, 4, 5, 7, 8, 9	%ICS	V+C+(VC)	3.11358e-11	***	2.12628e-102	***	1.59532e-05	***
	BT1, 3, 4	%ICS	V+C+(VC)+r	0.000372515	***	1.5772e-08	***	6.07848e-05	***
	MT2, 5	%ICS	V+C+(VC)	1.74766e-39	***	2.91414e-21	***	0.00268292	**
	DRT1, 3, 6	%ICS	V+C+(VC)+C/c+r	6.6365e-08	***	7.0205e-29	***	1.55473e-05	***
	LRT1, 3, 6	%ICS	V+C+(VC)	2.86151e-11	***	2.05089e-53	***	2.54853e-07	***
	BT2, 5	%ICS	V+C+C/c+r	3.94226e-06	***	3.14699e-55	***	0.061289	.

### Sheet: Table S4
Table S4: Traits introduced in the regression analysis.
Trait type	Trait name	Trait unit
Biochemical	H subunit	µmol/g lignin content
	G subunit
	S subunit
	β04 yield
	S/G subunit ratio	n/a
	PCest	mg/g CWR
	Feest
	Feeth
	S-PC	%
Histological	Blue pith	% of the internode cross-section
	Blue dark rind
	Blue light rind
	Blue bundle
	Red pith
	Red dark rind
	Red light rind
	Red bundle
	Highly digestible tissues
	Digestible tissues
	Highly indigestible tissues
	Indigestible tissues
